# MaRNAV-1, an intracellular virus of *Plasmodium vivax*, is associated with increased parasite transmission and altered host immune response

**DOI:** 10.64898/2026.03.22.713337

**Authors:** Dynang Seng, Katie Ko, Agnes Orban, Sokleap Heng, Lionel Brice Feufack-Donfack, Janne Grünebast, Nisa Ya, Franck Dumetz, Kieran Tebben, Tiziano Vignolini, Gregory Dore, Nimol Khim, Jeremy Salvador, Zainab Ouaid, Thierry Lefèvre, Anna Cohuet, Cecile Sommen, Claude Flamand, Anthony A. Ruberto, Abnet Abebe, Meshesha Tsigie, Geremew Tasew, Getachew Tollera, Benoit Malleret, Tassew Tefera Shenkutie, Eugenia Lo, Nicholas M Anstey, Mary E Petrone, Tineke Cantaert, Sebastian Baumgarten, David Serre, Jean Popovici

**Author notes:** Contributed equally (Katie Ko, Agnes Orban, Sokleap Heng).

## Abstract

MaRNAV-1 is an RNA virus recently identified in *Plasmodium vivax*-infected samples, but definitive evidence that it infects the parasite and influences malaria pathogenesis remains unknown.

Here, we demonstrate that MaRNAV-1 is an intracellular virus that is present in *P. vivax* at various stages of its life cycle, including blood, sporozoite, and liver stages. Viral prevalence varied geographically between Cambodian and Ethiopian parasites. MaRNAV-1 presence and load were positively associated with parasite transmission potential, as reflected by increased gametocyte abundance and higher oocyst prevalence and intensity in membrane feeding assays. MaRNAV-1 loads were higher in symptomatic compared to asymptomatic infections, and higher MaRNAV-1 loads were associated with elevated body temperature, independently of parasitemia. MaRNAV-1 infection elicits an antibody response and is associated with dendritic cell activation, a shift from Th2 to a Th1-driven immune response, and an increased frequency of double-negative B cells. Accordingly, MaRNAV-1-infected patients had higher concentrations of circulating cytokines, such as IFN-γ, CXCL10, IL-1RA, and IL-6, independently of parasitemia.

Together, these findings demonstrate that MaRNAV-1 is a genuine parasite-infecting virus associated with increased parasite transmission potential and with modulation of clinical outcomes in, and host immune response to, *P. vivax* infections. Our study broadens the conventional view of host-pathogen interactions in malaria by revealing complex virus-parasite-host relationships.
