## Supplementary material for "MaRNAV-1, an intracellular virus of *Plasmodium vivax*, is associated with increased parasite transmission and altered host immune response": Supp data 11

### Sheet: Sheet1
Cell_type	Term	Estimate	Std. Error	p_adj_FDR	odd_ratio	ci_low	ci_high
B_cells_memory_RNA	viral_status:logParasitemia	-0.353113	0.188136	0.127789	0.702498	0.485848	1.01576
	logParasitemia	0.332725	0.174108	0.152003	1.39476	0.99151	1.96202
	viral_status	2.81373	1.66851	0.19364	16.672	0.633465	438.786
B_cells_naive_RNA	viral_status	4.0445	1.60888	0.045378	57.0828	2.43782	1336.63
	viral_status:logParasitemia	-0.4482	0.182886	0.0541777	0.638777	0.446348	0.914165
	logParasitemia	0.12954	0.171736	0.66717	1.1383	0.812969	1.59383
Dendritic_cells_activated_RNA	viral_status:logParasitemia	-0.425397	0.200886	0.0928527	0.65351	0.440813	0.968836
	logParasitemia	0.410062	0.178667	0.1032	1.50691	1.0617	2.13881
	viral_status	3.56809	1.77673	0.106617	35.4487	1.08947	1153.41
Eosinophils_RNA	viral_status:logParasitemia	-0.112933	0.200541	0.617213	0.893211	0.602906	1.3233
	viral_status	1.0053	1.76304	0.621178	2.73273	0.0862711	86.5622
	logParasitemia	0.0661876	0.180191	0.753013	1.06843	0.750522	1.52099
Macrophages_M0_RNA	logParasitemia	0.47639	0.163883	0.023119	1.61025	1.16787	2.22021
	viral_status:logParasitemia	-0.426593	0.179343	0.0550259	0.652729	0.459276	0.927669
	viral_status	3.65833	1.59713	0.0696319	38.7964	1.69544	887.768
Macrophages_M1_RNA	viral_status:logParasitemia	-0.135446	0.201631	0.595819	0.873326	0.588226	1.29661
	viral_status	1.16053	1.77265	0.608795	3.19163	0.0988782	103.021
	logParasitemia	0.088279	0.180402	0.741708	1.09229	0.766969	1.55561
Macrophages_M2_RNA	viral_status:logParasitemia	-0.145607	0.208625	0.595819	0.864498	0.574353	1.30121
	viral_status	1.28118	1.83389	0.608795	3.60089	0.0989396	131.054
	logParasitemia	0.101809	0.187514	0.741708	1.10717	0.766656	1.59893
Mast_cells_activated_RNA	logParasitemia	0.316373	0.205271	0.260209	1.37214	0.917633	2.05177
	viral_status:logParasitemia	-0.283461	0.226035	0.332217	0.753173	0.483604	1.173
	viral_status	2.41463	1.99116	0.356653	11.1856	0.225813	554.077
Mast_cells_resting_RNA	viral_status	1.56172	1.58182	0.472806	4.76704	0.21467	105.858
	viral_status:logParasitemia	-0.171842	0.180987	0.500402	0.842112	0.590624	1.20068
	logParasitemia	-0.161402	0.16713	0.634946	0.85095	0.613254	1.18078
Monocytes_RNA	viral_status	3.54132	0.98102	0.00194052	34.5123	5.0456	236.067
	viral_status:logParasitemia	-0.425634	0.111482	0.000852242	0.653355	0.525114	0.812915
	logParasitemia	0.172766	0.103373	0.224833	1.18859	0.970595	1.45554
Neutrophils_RNA	logParasitemia	0.35131	0.108987	0.0120346	1.42093	1.14762	1.75932
	viral_status	4.47572	1.02371	0.000116918	87.8577	11.8136	653.395
	viral_status:logParasitemia	-0.512884	0.116054	9.40403e-05	0.598766	0.476947	0.751699
NK_cells_resting_RNA	viral_status	3.44366	1.03836	0.00433073	31.3013	4.0897	239.57
	viral_status:logParasitemia	-0.394229	0.117691	0.00384279	0.6742	0.535313	0.84912
	logParasitemia	0.224789	0.109484	0.148757	1.25206	1.01025	1.55174
Plasma_cells_RNA	viral_status:logParasitemia	-0.149116	0.192575	0.59543	0.86147	0.590632	1.2565
	viral_status	1.21724	1.69557	0.608795	3.37784	0.121715	93.742
	logParasitemia	0.151961	0.170504	0.643922	1.16411	0.833413	1.62604
T_cells_CD4_memory_activated_RNA	viral_status:logParasitemia	-0.376538	0.185466	0.100543	0.686233	0.477089	0.98706
	viral_status	3.30371	1.64718	0.106617	27.2134	1.07813	686.901
	logParasitemia	0.34719	0.174773	0.148757	1.41509	1.00465	1.99321
T_cells_CD4_memory_resting_RNA	viral_status	2.31946	1.44788	0.207407	10.1702	0.595484	173.695
	viral_status:logParasitemia	-0.215264	0.165292	0.332217	0.806329	0.583194	1.11484
	logParasitemia	-0.0844	0.159101	0.741708	0.919064	0.672847	1.25538
T_cells_CD4_naive_RNA	logParasitemia	0.46012	0.126566	0.00527318	1.58426	1.23621	2.03031
	viral_status	6.61794	1.21012	8.60701e-07	748.405	69.8333	8020.68
	viral_status:logParasitemia	-0.764048	0.136421	4.05752e-07	0.465777	0.356496	0.608559
T_cells_CD8_RNA	viral_status	2.32241	1.53249	0.223956	10.2002	0.505975	205.631
	viral_status:logParasitemia	-0.233967	0.175423	0.332217	0.791388	0.561133	1.11612
	logParasitemia	-0.123299	0.165581	0.66717	0.883999	0.639009	1.22292
T_cells_gamma_delta_RNA	viral_status:logParasitemia	-0.102046	0.204172	0.617213	0.902988	0.605183	1.34734
	viral_status	0.895972	1.79439	0.621178	2.44972	0.072727	82.5155
	logParasitemia	0.0533805	0.183392	0.770995	1.05483	0.736337	1.51109
T_cells_regulatory_RNA	viral_status:logParasitemia	-0.107265	0.205371	0.617213	0.898288	0.60062	1.34348
	viral_status	0.892004	1.80501	0.621178	2.44001	0.070947	83.9172
	logParasitemia	0.067997	0.184071	0.753013	1.07036	0.746184	1.53538
