## Supplementary material for "MaRNAV-1, an intracellular virus of *Plasmodium vivax*, is associated with increased parasite transmission and altered host immune response": Supp data 12

### Sheet: Probe S1 RdRp
Probe #	mRNA fragments	Probe (5'-3')	Percent GC	Flap Y-primary probes (5'-3')
1	GAGGCTCCTTCTCGACGAG	CTCGTCGAGAAGGAGCCTC	63	CTCGTCGAGAAGGAGCCTCTTA CAC TCG GAC CTC GTC GAC ATG CAT T
2	GGAGGAAACTCCTTAGAGT	ACTCTAAGGAGTTTCCTCC	47	ACTCTAAGGAGTTTCCTCCTTA CAC TCG GAC CTC GTC GAC ATG CAT T
3	AATCTCGACCTTCTGGTGG	CCACCAGAAGGTCGAGATT	53	CCACCAGAAGGTCGAGATTTTA CAC TCG GAC CTC GTC GAC ATG CAT T
4	TTGGAAGAACTTCTCCCGA	TCGGGAGAAGTTCTTCCAA	47	TCGGGAGAAGTTCTTCCAATTA CAC TCG GAC CTC GTC GAC ATG CAT T
5	AGAGGTTTGAGGAAGTTGT	ACAACTTCCTCAAACCTCT	42	ACAACTTCCTCAAACCTCTTTA CAC TCG GAC CTC GTC GAC ATG CAT T
6	CCGCCTCTATCATGTCCCA	TGGGACATGATAGAGGCGG	58	TGGGACATGATAGAGGCGGTTA CAC TCG GAC CTC GTC GAC ATG CAT T
7	GCCTTAGGCGTTCGAACAT	ATGTTCGAACGCCTAAGGC	53	ATGTTCGAACGCCTAAGGCTTA CAC TCG GAC CTC GTC GAC ATG CAT T
8	ATGATGTGGAATCACCCA	TGGGTGATTCCACATCAT	44	TGGGTGATTCCACATCATTTA CAC TCG GAC CTC GTC GAC ATG CAT T
9	TCCAGTTTTCATCGGCAGG	TCCAGTTTTCATCGGCAGG	53	TCCAGTTTTCATCGGCAGGTTA CAC TCG GAC CTC GTC GAC ATG CAT T
10	CTCAAGGTATCACCTTGAC	GTCAAGGTGATACCTTGAG	47	GTCAAGGTGATACCTTGAGTTA CAC TCG GAC CTC GTC GAC ATG CAT T
11	TCTAAGGGGTTATGGTCTA	TAGACCATAACCCCTTAGA	42	TAGACCATAACCCCTTAGATTA CAC TCG GAC CTC GTC GAC ATG CAT T
12	CCAAATCCCTACGTTGACT	AGTCAACGTAGGGATTTGG	47	AGTCAACGTAGGGATTTGGTTA CAC TCG GAC CTC GTC GAC ATG CAT T
13	GAGACCATAAAGGTCAGAA	GAGACCATAAAGGTCAGAA	42	GAGACCATAAAGGTCAGAATTA CAC TCG GAC CTC GTC GAC ATG CAT T
14	CAAATTCTTCGGGGGCTAT	ATAGCCCCCGAAGAATTTG	47	ATAGCCCCCGAAGAATTTGTTA CAC TCG GAC CTC GTC GAC ATG CAT T
15	TTAGCCATGTCAGACCTCG	CGAGGTCTGACATGGCTAA	53	CGAGGTCTGACATGGCTAATTA CAC TCG GAC CTC GTC GAC ATG CAT T
16	AGGGATCAGAGAACTTTCC	GGAAAGTTCTCTGATCCCT	47	GGAAAGTTCTCTGATCCCTTTA CAC TCG GAC CTC GTC GAC ATG CAT T
17	TAAACCGGAACCTCTCGA	TCGAGAGGTTCCGGTTTA	50	TCGAGAGGTTCCGGTTTATTA CAC TCG GAC CTC GTC GAC ATG CAT T
18	AAAGTTCGAACAAGACATC	GATGTCTTGTTCGAACTTT	37	GATGTCTTGTTCGAACTTTTTA CAC TCG GAC CTC GTC GAC ATG CAT T
19	TGAGCAACTCATGATGGTC	GACCATCATGAGTTGCTCA	42	GACCATCATGAGTTGCTCATTA CAC TCG GAC CTC GTC GAC ATG CAT T
20	ATCTCCTCATGGTCCACGA	TCGTGGACCATGAGGAGAT	53	TCGTGGACCATGAGGAGATTTA CAC TCG GAC CTC GTC GAC ATG CAT T
21	TTTGCCGATGAGGCGACA	TGTCGCCTCATCGGCAAA	56	TGTCGCCTCATCGGCAAATTA CAC TCG GAC CTC GTC GAC ATG CAT T

### Sheet: Probe S2 ORFs
Probe #	mRNA fragments	Probe (5'-3')	Percent GC	Flap Y-primary probes (5'-3')
1	CAATCTCGACGTGTCGAGAG	CTCTCGACACGTCGAGATTG	55	CTCTCGACACGTCGAGATTGTTA CAC TCG GAC CTC GTC GAC ATG CAT T
2	TCAATGTACCTTATGGCGTC	GACGCCATAAGGTACATTGA	45	GACGCCATAAGGTACATTGATTA CAC TCG GAC CTC GTC GAC ATG CAT T
3	CGTCAAGTGTAGTGTCGAC	GTCGACACTACACTTGACG	50	GTCGACACTACACTTGACGTTA CAC TCG GAC CTC GTC GAC ATG CAT T
4	AAGAAGCCTGACCAACCTAA	TTAGGTTGGTCAGGCTTCTT	45	TTAGGTTGGTCAGGCTTCTTTTA CAC TCG GAC CTC GTC GAC ATG CAT T
5	CCAAATACCCTAAGGGTATC	GATACCCTTAGGGTATTTGG	45	GATACCCTTAGGGTATTTGGTTA CAC TCG GAC CTC GTC GAC ATG CAT T
6	AGTCAACTTCGCCTCCGTCG	CGACGGAGGCGAAGTTGACT	60	CGACGGAGGCGAAGTTGACTTTA CAC TCG GAC CTC GTC GAC ATG CAT T
7	ACCACTTCTCCAATATCCGC	GCGGATATTGGAGAAGTGGT	50	GCGGATATTGGAGAAGTGGTTTA CAC TCG GAC CTC GTC GAC ATG CAT T
8	GATCCCGAAAGATCCCAAAG	CTTTGGGATCTTTCGGGATC	50	CTTTGGGATCTTTCGGGATCTTA CAC TCG GAC CTC GTC GAC ATG CAT T
9	GATGAAGGGGAATCGAAAA	TTTTCGATTCCCCTTCATC	50	TTTTCGATTCCCCTTCATCTTA CAC TCG GAC CTC GTC GAC ATG CAT T
10	GACATTCCACCTGAAAGGTG	CACCTTTCAGGTGGAATGTC	42	CACCTTTCAGGTGGAATGTCTTA CAC TCG GAC CTC GTC GAC ATG CAT T
11	GACCTCTGCAGCTCTTCCAA	TTGGAAGAGCTGCAGAGGTC	50	TTGGAAGAGCTGCAGAGGTCTTA CAC TCG GAC CTC GTC GAC ATG CAT T
12	AAACAAAGGATCTCTGCCGA	TCGGCAGAGATCCTTTGTTT	45	TCGGCAGAGATCCTTTGTTTTTA CAC TCG GAC CTC GTC GAC ATG CAT T
13	ATAACCCTTAGCTGCCCCTT	AAGGGGCAGCTAAGGGTTAT	50	AAGGGGCAGCTAAGGGTTATTTA CAC TCG GAC CTC GTC GAC ATG CAT T
14	GAGTCTCTTCACCTCGACCG	CGGTCGAGGTGAAGAGACTC	60	CGGTCGAGGTGAAGAGACTCTTA CAC TCG GAC CTC GTC GAC ATG CAT T
15	CGGAAGGATTTCTTCCGAAG	CTTCGGAAGAAATCCTTCCG	50	CTTCGGAAGAAATCCTTCCGTTA CAC TCG GAC CTC GTC GAC ATG CAT T
16	TAAATCGGAAGGAGATAAAA	TTTTATCTCCTTCCGATTTA	30	TTTTATCTCCTTCCGATTTATTA CAC TCG GAC CTC GTC GAC ATG CAT T
17	GGACTTAGTCCTATATCGGTA	TACCGATATAGGACTAAGTCC	43	TACCGATATAGGACTAAGTCCTTA CAC TCG GAC CTC GTC GAC ATG CAT T
18	GGCAAGAATTGAGAAAGAAT	ATTCTTTCTCAATTCTTGCC	35	ATTCTTTCTCAATTCTTGCCTTA CAC TCG GAC CTC GTC GAC ATG CAT T
19	TGTCTTACAACTGTTGGAGA	TCTCCAACAGTTGTAAGACA	40	TCTCCAACAGTTGTAAGACATTA CAC TCG GAC CTC GTC GAC ATG CAT T
20	GTCTAACAGAGAGCTATGCT	AGCATAGCTCTCTGTTAGAC	45	AGCATAGCTCTCTGTTAGACTTA CAC TCG GAC CTC GTC GAC ATG CAT T
21	AAGCTGAACTAAGTTCAGGA	TCCTGAACTTAGTTCAGCTT	40	TCCTGAACTTAGTTCAGCTTTTA CAC TCG GAC CTC GTC GAC ATG CAT T

### Sheet: Probe Pv 18S
Plasmodium vivax 18S	probes
1. CCTGGTTGATCTTGCCAGTA	TACTGGCAAGATCAACCAGGTTA CAC TCG GAC CTC GTC GAC ATG CAT T
2. ACGGCTCATTAAAACAGTTA	TAACTGTTTTAATGAGCCGTTTA CAC TCG GAC CTC GTC GAC ATG CAT T
3. TATCAATCGAGTTTCTGACC	GGTCAGAAACTCGATTGATATTA CAC TCG GAC CTC GTC GAC ATG CAT T
4. ATGTTAGGGTATTGGCCTAA	TTAGGCCAATACCCTAACATTTA CAC TCG GAC CTC GTC GAC ATG CAT T
5. TAACGGGGAATTAGAGTTCG	CGAACTCTAATTCCCCGTTATTA CAC TCG GAC CTC GTC GAC ATG CAT T
6. AATAGCTACCACATCTAAGG	CCTTAGATGTGGTAGCTATTTTA CAC TCG GAC CTC GTC GAC ATG CAT T
7. CTAAAGAAGAGAGGTAGTGA	TCACTACCTCTCTTCTTTAGTTA CAC TCG GAC CTC GTC GAC ATG CAT T
8. ATTCCAGCTCCAATAGCGTA	TACGCTATTGGAGCTGGAATTTA CAC TCG GAC CTC GTC GAC ATG CAT T
9. TCAGATGTCAGAGGTGAAAT	ATTTCACCTCTGACATCTGATTA CAC TCG GAC CTC GTC GAC ATG CAT T
10. AGATTTTCTGGAGACAAACA	TGTTTGTCTCCAGAAAATCTTTA CAC TCG GAC CTC GTC GAC ATG CAT T
11. TGCGAAAGCATTTGCCTAAA	TTTAGGCAAATGCTTTCGCATTA CAC TCG GAC CTC GTC GAC ATG CAT T
12. CAAGAACGAAAGTTAAGGGA	TCCCTTAACTTTCGTTCTTGTTA CAC TCG GAC CTC GTC GAC ATG CAT T
13. GACGATCAGATACCGTCGTA	TACGACGGTATCTGATCGTCTTA CAC TCG GAC CTC GTC GAC ATG CAT T
14. GCGAGTATTCGCGCAAGCGA	TCGCTTGCGCGAATACTCGCTTA CAC TCG GAC CTC GTC GAC ATG CAT T
15. TTAAAAGAATTGACGGAAGG	CCTTCCGTCAATTCTTTTAATTA CAC TCG GAC CTC GTC GAC ATG CAT T
16. AGCTTGCGGCTTAATTTGAC	GTCAAATTAAGCCGCAAGCTTTA CAC TCG GAC CTC GTC GAC ATG CAT T
17. CGGGAAAACTCACTAGTTTA	TAAACTAGTGAGTTTTCCCGTTA CAC TCG GAC CTC GTC GAC ATG CAT T
18. TTCTTGGATGGTGATGCATG	CATGCATCACCATCCAAGAATTA CAC TCG GAC CTC GTC GAC ATG CAT T
19. ACGAACGAGATCTTAACCTG	CAGGTTAAGATCTCGTTCGTTTA CAC TCG GAC CTC GTC GAC ATG CAT T
20. TCTTAGAGGAACGATGTGTG	CACACATCGTTCCTCTAAGATTA CAC TCG GAC CTC GTC GAC ATG CAT T
21. CACAAGGAAGTTTAAGGCAA	TTGCCTTAAACTTCCTTGTGTTA CAC TCG GAC CTC GTC GAC ATG CAT T
22. TGTGATGTCCTTAGATGAAC	GTTCATCTAAGGACATCACATTA CAC TCG GAC CTC GTC GAC ATG CAT T
23. TCCACTGAAAAGTGTAGGTA	TACCTACACTTTTCAGTGGATTA CAC TCG GAC CTC GTC GAC ATG CAT T
24. CATATCGTGATGGGGATAGAT	ATCTATCCCCATCACGATATGTTA CAC TCG GAC CTC GTC GAC ATG CAT T
25. GTCCCTGCCCTTTGTACACA	TGTGTACAAAGGGCAGGGACTTA CAC TCG GAC CTC GTC GAC ATG CAT T
26. TACCGATTGGAAGATACGAT	ATCGTATCTTCCAATCGGTATTA CAC TCG GAC CTC GTC GAC ATG CAT T
27. TTTAAAGGAAGGAGAAGTCG	CGACTTCTCCTTCCTTTAAATTA CAC TCG GAC CTC GTC GAC ATG CAT T
