## Supplementary material for "MaRNAV-1, an intracellular virus of *Plasmodium vivax*, is associated with increased parasite transmission and altered host immune response": Supp data 1

### Sheet: Sheet1
ID	Parasitemia	MaRNAV-1 reads	P. vivax reads	Virus load
56	10241.8	0	18369438	0
57	28126	0	14030650	0
59	11817.1	0	27552960	0
61	4444.44	0	14690824	0
62	17254	0	31638297	0
63	12884.5	0	23016161	0
64	5531.25	0	17170488	0
65	10524.7	0	27879987	0
66	2857.14	0	13303970	0
68	35769.4	0	43858332	0
69	2462.75	0	9050923	0
70	3187.5	0	3175686	0
71	3866.67	0	10783452	0
74	11752.5	0	21851366	0
115	4031.75	0	12799272	0
77	6777.36	0	6050265	0
78	7088	0	15932496	0
80	6130.27	0	20906880	0
81	4295.41	0	25636925	0
82	5754.94	0	15953156	0
86	7696.61	0	25518949	0
87	4544	0	17794028	0
121	4497.04	0	5056256	0
122	471.483	0	2990927	0
88	3566.07	0	13326208	0
89	4682.54	0	5103791	0
91	982.178	0	9151538	0
92	4598.43	0	17579370	0
93	2794.41	0	5061496	0
124	20702.2	0	20493738	0
125	21530.1	0	26861510	0
94	20968.8	0	16992433	0
95	5174.6	0	21032337	0
96	5545.82	0	16348039	0
97	12448	0	12541233	0
98	11446.6	0	24140798	0
101	8107.49	0	972531	0
102	18883.7	0	22428492	0
104	15751	2	18091934	1.10547e-07
99	17473.7	8	28997463	2.75886e-07
107	1349.02	6	17895290	3.35284e-07
73	4602.74	10	20670725	4.83776e-07
72	2019.88	8	8703656	9.19154e-07
103	1425.29	6	4922922	1.21879e-06
114	31063.5	198	31865289	6.21366e-06
85	10283.6	206	29455421	6.99362e-06
100	10147.1	816	25174767	3.24134e-05
126	1708.58	204	6110761	3.33837e-05
75	4189.72	520	11701880	4.44373e-05
60	10119	1248	28051966	4.44889e-05
119	9948.1	1198	20419931	5.86682e-05
2	16582.4	3366	42531481	7.91414e-05
51	4739.56	1968	24390637	8.06867e-05
83	5017.48	410	5050513	8.11799e-05
106	493.042	310	3521714	8.80253e-05
55	14634.9	3484	33217841	0.000104883
21	3860.47	1884	17776087	0.000105985
84	1719.92	1054	8982950	0.000117333
105	11656.7	3726	29461896	0.000126468
90	4227.01	1930	15245095	0.000126598
120	4308.91	3144	23067586	0.000136295
34	33225.9	6052	43862773	0.000137976
1	4513.62	2852	20283175	0.000140609
5	2875	1916	13407593	0.000142904
109	5893.07	2868	19961977	0.000143673
111	9245.51	4574	30647853	0.000149244
20	6504.97	2916	18934833	0.000154002
7	6011.65	2282	14027738	0.000162678
35	4047.81	1166	7103210	0.000164151
22	3922.48	3158	18460171	0.000171071
15	5264.82	2264	12750836	0.000177557
29	887.129	972	5301665	0.000183339
110	5572.85	3554	19006266	0.000186991
116	7461.39	4288	20972689	0.000204456
38	22690.6	3360	16022580	0.000209704
27	3258.18	3584	16727277	0.000214261
52	2719.68	2848	13112091	0.000217204
50	1406.45	1140	5244734	0.000217361
58	6542.57	3344	15312290	0.000218387
23	2490.57	5222	23340333	0.000223733
6	27674	7548	32988706	0.000228806
112	1007.75	1258	5242100	0.00023998
14	8617.82	3942	16418836	0.00024009
8	4409.45	2914	11682200	0.000249439
33	14381.1	3126	12315442	0.000253828
48	4940.24	5152	19716771	0.0002613
19	12126.6	4364	16575596	0.000263279
40	2288	1334	4808838	0.000277406
43	1937.98	1876	6614843	0.000283605
79	6435.13	5008	17035420	0.000293976
67	11461.5	6230	20767362	0.00029999
11	1848.54	1778	5868640	0.000302966
53	19419.6	2650	8676178	0.000305434
4	4507.69	7242	22477783	0.000322185
108	234.375	942	2866252	0.000328652
118	26294.8	11160	32750186	0.000340761
30		15950	46303211	0.000344469
36	147.601	9868	28463676	0.000346687
113	16406.2	9578	27063156	0.000353913
17	8199.62	3526	9821786	0.000358998
3	5805.17	6598	17578723	0.00037534
24	31187.3	7860	20320218	0.000386807
54	39353.1	11720	29115525	0.000402534
117	14307.4	8126	18804039	0.000432141
12	4661.42	3538	7657114	0.000462054
37	1600	1732	3726129	0.000464826
45	11465.1	4260	8636516	0.000493254
31	3644.79	7208	13631500	0.000528775
44	11305	9050	16937339	0.000534322
9	22378.4	7594	13008919	0.000583753
32	12108.9	8194	13709347	0.000597694
18	2846.92	1644	2731388	0.000601892
10	10000	4448	7014799	0.000634088
16	35659.4	16316	25523414	0.000639256
39	12302.8	11634	18189132	0.000639613
123	106.87	708	1057181	0.000669706
41	10429.6	4526	6461744	0.00070043
47	1149.7	1944	2751476	0.00070653
26	8730.04	4728	6645558	0.000711453
49	10000	8502	11302988	0.00075219
28	13784.9	1312	1636344	0.000801787
13	3708.09	15962	19077909	0.000836675
42	6521.4	15864	18372940	0.000863444
25	4160	7514	8357533	0.000899069
46	20973	11636	12196167	0.00095407
76	8254.47	1440	1145774	0.00125679
